# Spatial Transcriptomics Sequencing of Mouse Liver at 2µm Resolution Using a Novel Spatial DNA Chip

**DOI:** 10.1101/2024.01.08.574734

**Authors:** Xun Ding, Kendall Hoff, Radha Swaminathan, Mikaela Koutrouli, Scott Pollom, Tianlong Huang, Xiaochi Li, Guoqiang Zhou, Zhicong Bai, Shizhe Yu, Zongping Xia, Lars Juhl Jensen, Filip Crnogorac, Su Yu, Glenn McGall, Jeremy Edwards, Wei Zhou

**Affiliations:** Centrillion Technologies, Palo Alto, CA 94303; Department of Biomedical Engineering, University of New Mexico, Albuquerque, NM 87131; Department of Chemistry and Chemical Biology, University of New Mexico, Albuquerque, NM 87131; Novo Nordisk Foundation Center for Protein Research, Faculty of Health and Medical Sciences, University of Copenhagen, Copenhagen, Denmark; Centrillion Technology, Hangzhou, Zhejiang Province, China 310052; Translational Medicine Center, The First Affiliated Hospital of Zhengzhou University, Zhengzhou, Henan, China 450052

## Abstract

Spatial transcriptomics enables analysis of gene expression that is spatially resolved within a tissue section, making it possible to elucidate the relationship between individual cells within the context of the tissue. This transformative technology enables researchers to better understand gene function within the context of health tissue, developmental processes, and disease. In this study, we present an innovative spatial transcriptomics technology and data using a high-resolution DNA chip with a total capture region size of 6.5 x 6.5 mm containing 2 x 2 µm features for spatial barcoding with no gaps between the features, thereby maximizing the capture area. These chips are manufactured at wafer scale using photolithography and are transferred to hydrogels, making them compatible with existing workflows for fresh frozen or paraffin-embedded samples. Herein, we examined a fresh frozen sample from an adult mouse liver. To analyze the data, we binned 10 x 10 features to represent a 20 µm x 20 µm capture area. We obtained 1.3 billion unique mapped reads, 68.78% sequencing saturation, with a median of 16,967 unique reads per region, indicating the potential for more unique reads with deeper sequencing. This high-resolution mapping of liver cell types and the visualization of gene expression patterns illustrate significant advancements in spatial sequencing technology.
