## Supplementary material for "Spatial Transcriptomics Sequencing of Mouse Liver at 2µm Resolution Using a Novel Spatial DNA Chip": Supp_1

p_val	avg_log2FC	pct.1	pct.2	p_val_adj	cluster	gene
0	0.996830218982701	0.577	0.348	0	0	HSD17B6
0	0.913628554730732	0.902	0.679	0	0	HSD17B13
0	0.774552607307947	0.815	0.62	0	0	APOA4
0	1.08658077608831	0.473	0.28	0	0	UGT2B38
0	0.844751036023754	0.984	0.838	0	0	CYP2F2
0	0.993426841929856	0.293	0.161	0	0	SDS
0	0.484587769358693	0.657	0.528	0	0	UROC1
0	0.702773886751741	0.678	0.552	0	0	MUP20
0	0.899397441465803	0.321	0.196	0	0	GLDC
0	0.634698172025725	0.462	0.34	0	0	ACLY
0	0.528099624366002	0.507	0.39	0	0	CXCL1
0	0.852365963423357	0.301	0.19	0	0	HAL
0	0.51054967252845	0.719	0.608	0	0	TKFC
0	0.614007327838266	0.275	0.167	0	0	SPP1
0	0.494375552197736	0.899	0.798	0	0	MUG2
0	0.42104841662087	0.723	0.625	0	0	ITIH3
0	0.310534746547695	0.828	0.757	0	0	CFI
0	0.406903681288018	0.926	0.858	0	0	RIDA
0	0.443186002652453	0.936	0.871	0	0	ALDOB
0	0.338646254466487	0.91	0.851	0	0	FBP1
0	0.38658368999212	0.959	0.902	0	0	HSD11B1
0	0.267642134117026	0.922	0.872	0	0	ASS1
0	0.35988261471779	0.956	0.91	0	0	C8A
0	0.257106424260727	0.915	0.872	0	0	SLC25A47
0	0.300537809910924	0.997	0.99	0	0	HSPA5
0	0.504879520155292	1	1	0	0	ALB
0	0.399317930172663	1	1	0	0	HPX
0	0.360247563484647	1	1	0	0	MUP3
0	0.547239962598703	1	1	0	0	SERPINA1E
1.74048814858661e-300	0.285105217307773	0.81	0.745	2.78408484247915e-296	0	CFH
5.57747497703839e-283	0.281759139007373	0.788	0.72	8.92172897327061e-279	0	ASL
4.63132752852084e-267	0.383375615460002	0.558	0.473	7.40827151462193e-263	0	MFSD2A
1.72916201176866e-262	0.255176160021805	0.789	0.726	2.76596755402515e-258	0	SERPINA3N
3.93528518011887e-258	0.468723331335677	0.409	0.324	6.29488217411815e-254	0	LY6E
3.44785365690913e-247	0.322799769051342	0.614	0.532	5.51518670959184e-243	0	TXNIP
6.19677069885923e-231	0.300072574737731	0.641	0.563	9.91235440989522e-227	0	CYP2A12
1.25673702417084e-227	0.330919249635125	0.575	0.497	2.01027654386368e-223	0	CRELD2
1.43482539983343e-204	0.319685321537927	0.57	0.495	2.29514670957356e-200	0	CFHR4
1.49346876558615e-203	0.251295155165301	0.713	0.649	2.3889526374316e-199	0	S100A10
1.51800204573543e-191	0.290009126729449	0.585	0.511	2.42819607235839e-187	0	ATP1A1
9.12710785863839e-187	0.253317035982122	0.655	0.581	1.4599721730678e-182	0	C9
7.16920689349674e-185	0.259982175568743	0.696	0.631	1.14678633468374e-180	0	ST3GAL5
1.37017102084854e-180	0.323125722836914	0.505	0.433	2.19172556494932e-176	0	LSR
4.30957584605571e-172	0.463277605184506	0.263	0.201	6.89359752335072e-168	0	EGR1
2.91243160563766e-171	0.30544689102032	0.508	0.435	4.658725596378e-167	0	ELOVL2
8.77309326021001e-171	0.571893050126864	0.269	0.208	1.40334399790319e-166	0	MUP21
6.50762554824101e-152	0.255999441490786	0.601	0.538	1.04095978269663e-147	0	KHK
5.5576151349206e-151	0.266356284225983	0.6	0.537	8.88996116981899e-147	0	APOM
2.31391370017859e-148	0.354286652942578	0.379	0.315	3.70133635480567e-144	0	PGLYRP2
2.33962569632721e-142	0.378840872767867	0.344	0.283	3.74246526384501e-138	0	ETNK1
3.14688632204865e-114	0.323608321865039	0.336	0.28	5.03375936074902e-110	0	AFM
8.65052610902916e-108	0.257303895460443	0.474	0.417	1.3837381564003e-103	0	TACC2
1.17776644280623e-107	0.380482777551939	0.253	0.204	1.88395520191285e-103	0	RDH16F2
7.12620274290179e-99	0.291644880518409	0.361	0.308	1.13990739075457e-94	0	AK4
3.47807647847877e-86	0.285692896009762	0.34	0.291	5.56353113497463e-82	0	CXADR
1.81855732613504e-79	0.2760650343852	0.327	0.28	2.90896429888562e-75	0	HGFAC
5.44758724988515e-79	0.334867511325902	0.286	0.241	8.71396056491629e-75	0	2010003K11RIK
4.0131543775934e-77	0.310416420946527	0.253	0.21	6.4194417423984e-73	0	C2
2.14699768635881e-60	0.276704514043865	0.285	0.247	3.43433749909956e-56	0	FTCD
4.12624821141895e-52	0.289933890026079	0.29	0.254	6.60034663898575e-48	0	ST3GAL4
0	0.331765882981473	0.992	0.982	0	1	HAMP
0	0.729124418956089	0.894	0.681	0	2	CYP2A5
0	0.666130702939767	0.678	0.489	0	2	CYP2C37
0	0.777629103185235	0.535	0.354	0	2	ALDH3A2
0	0.63787983149106	0.588	0.435	0	2	CSAD
0	0.494219520364133	0.633	0.481	0	2	GULO
0	0.548183122351912	0.668	0.528	0	2	CYP2C54
0	0.516284944736812	0.582	0.442	0	2	LECT2
0	0.456148970189078	0.742	0.609	0	2	SLC22A1
0	0.713533842924842	0.502	0.369	0	2	CYP4A14
0	0.71468459842477	0.374	0.249	0	2	FITM1
0	0.580539457611069	0.74	0.617	0	2	MUP16
0	0.695412265405019	0.983	0.862	0	2	CYP3A11
0	0.824988578814486	0.336	0.22	0	2	MUP18
0	0.696611045869076	0.346	0.234	0	2	VNN1
0	0.46274441081462	0.7	0.591	0	2	CHPT1
0	0.686959511511109	0.322	0.218	0	2	CD36
0	0.415543579716205	0.713	0.61	0	2	AQP9
0	0.553375586093185	0.968	0.866	0	2	CYP1A2
0	0.459066410919384	0.666	0.567	0	2	CYP4A10
0	0.494254111883242	0.941	0.85	0	2	RGN
0	0.79977383118975	0.998	0.915	0	2	CYP2C29
0	0.433476909693171	0.93	0.85	0	2	PON1
0	0.592042425082876	0.985	0.905	0	2	CYP2C50
0	0.359594870191953	0.852	0.772	0	2	ANG
0	0.34216840130211	0.878	0.806	0	2	UGT2B34
0	0.339713348550318	0.863	0.792	0	2	UGT2B1
0	0.539295859054554	0.994	0.932	0	2	OAT
0	0.308816303715451	0.911	0.864	0	2	HPD
0	0.261791850129117	0.909	0.864	0	2	POR
0	0.492042789923838	0.992	0.948	0	2	SLCO1B2
0	0.465901581191613	0.982	0.94	0	2	ALDH1A1
0	0.92448047476876	0.999	0.965	0	2	MUP9
0	0.25899565757397	0.965	0.936	0	2	GSTM1
0	0.257952198155401	0.942	0.915	0	2	CDO1
0	0.408120025905138	0.998	0.982	0	2	AKR1C6
0	1.18002300432299	1	0.985	0	2	MUP17
0	0.338126757747015	0.999	0.989	0	2	RNASE4
0	0.742377276697072	1	0.994	0	2	CYP2E1
0	0.612610236614456	1	0.995	0	2	CAR3
0	0.323350695910989	1	0.997	0	2	CYB5A
0	0.355667932412824	1	1	0	2	MGST1
0	0.70111364632128	1	1	0	2	MUP11
8.72328376075085e-293	0.255495443145294	0.875	0.826	1.39537647036971e-288	2	SULT2A8
1.19783039126893e-275	0.389910187906788	0.565	0.468	1.91604949387378e-271	2	CYP27A1
2.238531676644e-272	0.471214629858375	0.464	0.366	3.58075526995974e-268	2	CYP2C68
3.27865900904008e-266	0.315978827183845	0.715	0.637	5.24454295086051e-262	2	DECR2
9.46244026887356e-261	0.438931782404575	0.505	0.409	1.51361194540901e-256	2	BLVRB
1.17086180334503e-245	0.480469767220571	0.45	0.358	1.8729105406307e-241	2	RARRES1
4.05046904989657e-217	0.329417459297544	0.637	0.559	6.47913029221456e-213	2	4931406C07RIK
1.25391831093622e-213	0.53303851682344	0.269	0.193	2.00576773017358e-209	2	LHPP
1.64901251038597e-206	0.342830715674797	0.577	0.498	2.63776041161339e-202	2	CMBL
9.59946754626272e-206	0.406826124624824	0.451	0.366	1.53553082870018e-201	2	CYP2C67
2.16070419047394e-190	0.39157275621169	0.456	0.376	3.45626242308211e-186	2	ENTPD5
1.62274422716874e-186	0.255378836720112	0.809	0.763	2.59574166577912e-182	2	TTPA
9.71065061815021e-184	0.282696033890535	0.688	0.621	1.55331567287931e-179	2	ETNK2
1.11501802516371e-181	0.339985256444291	0.56	0.483	1.78358283305187e-177	2	CES2E
6.51990788736078e-181	0.359850120225359	0.543	0.47	1.04292446566223e-176	2	CYP8B1
2.81679113099892e-180	0.531296820540869	0.258	0.19	4.50573909314588e-176	2	SLC16A10
4.63503097985399e-179	0.529565057396284	0.331	0.257	7.41419555537444e-175	2	TLCD2
8.11728184461546e-175	0.376411949490469	0.531	0.458	1.29844040386469e-170	2	DIO1
5.92564107192036e-171	0.262486991012799	0.711	0.648	9.4786554586438e-167	2	HIBADH
1.57046590736905e-162	0.347611595929905	0.532	0.46	2.51211726542753e-158	2	ACOT1
5.06759216595502e-156	0.28944659723525	0.61	0.542	8.10612042866165e-152	2	ALDH4A1
2.21635169279311e-155	0.436784245524531	0.3	0.232	3.54527616779186e-151	2	HPGD
9.08755949916124e-149	0.51720401549356	0.266	0.203	1.45364601748583e-144	2	CLDN2
1.64402708521613e-136	0.324846824900848	0.473	0.403	2.62978572551172e-132	2	HMGCL
4.12553757824762e-135	0.352020765503812	0.397	0.328	6.59920991016489e-131	2	1810058I24RIK
2.56848595451852e-133	0.299947766153114	0.566	0.503	4.10855013284782e-129	2	ACAA1A
6.07897086853744e-133	0.429697519063744	0.289	0.226	9.72392180131249e-129	2	HSD17B10
9.32301366818137e-133	0.271037759487145	0.663	0.609	1.49130926636229e-128	2	NUDT7
1.73562543905754e-130	0.309812518366729	0.574	0.516	2.77630645231643e-126	2	GSTA3
1.51775444612177e-123	0.32096409701403	0.467	0.403	2.42780001201638e-119	2	DDAH1
3.02668008399247e-122	0.267169175160786	0.585	0.526	4.84147746235436e-118	2	CYB5B
5.85608838436087e-113	0.367652069108606	0.408	0.349	9.36739897962365e-109	2	FABP2
2.09562706516929e-111	0.373002497157934	0.338	0.278	3.3521650534448e-107	2	HSPA1B
2.91156875621347e-107	0.299728034531786	0.433	0.373	4.65734538243907e-103	2	BDH1
1.91233535539031e-106	0.344084422085457	0.353	0.294	3.05897163448234e-102	2	ADHFE1
1.00704581160886e-104	0.384968616742437	0.269	0.215	1.61087048024953e-100	2	AKR1C20
4.4409298940218e-99	0.353228546794712	0.332	0.276	7.10371145847728e-95	2	UGT2B35
2.01364085559977e-98	0.31590627388997	0.397	0.34	3.22101991261739e-94	2	ABAT
6.30772104288329e-98	0.347787088403139	0.335	0.279	1.00898305801961e-93	2	ACSM3
3.00411791630882e-93	0.296450698745608	0.396	0.34	4.80538701892759e-89	2	PEX11A
4.42295742125658e-87	0.271775915152012	0.468	0.416	7.07496269104202e-83	2	PCSK6
3.16853266945224e-85	0.283736091390832	0.479	0.427	5.0683848580558e-81	2	LONP2
3.10894524780198e-83	0.37502592382353	0.285	0.236	4.97306881838405e-79	2	FAM25C
2.05174990235647e-82	0.397445449732523	0.258	0.212	3.28197914380942e-78	2	ABCC3
3.5477599123832e-70	0.298062467801463	0.336	0.289	5.67499675584817e-66	2	GSTK1
3.30655011929775e-68	0.275957795039409	0.33	0.282	5.28915757082869e-64	2	PAFAH2
8.2459811401978e-66	0.259223543734885	0.408	0.362	1.31902714318604e-61	2	AKR1A1
2.10120912393777e-63	0.318135227616487	0.282	0.239	3.36109411465086e-59	2	ABCG2
4.09522741252626e-62	0.286431551182354	0.385	0.34	6.55072576907701e-58	2	TST
3.61598101202177e-56	0.321210009455385	0.275	0.235	5.78412322683002e-52	2	SLC25A10
1.39186748421584e-36	0.26766732111202	0.306	0.273	2.22643122775165e-32	2	TSKU
1.80186302720524e-32	0.252462312364874	0.283	0.253	2.88226009831751e-28	2	ALDH2
0	2.30462873957645	0.74	0.261	0	3	SLC1A2
0	1.46567660228674	0.801	0.467	0	3	GULO
0	1.42808759494473	0.794	0.481	0	3	CYP2C37
0	1.37379298304575	0.724	0.431	0	3	LECT2
0	1.47372272527806	0.958	0.678	0	3	CYP2A5
0	1.26783227202477	0.861	0.6	0	3	SLC22A1
0	1.1206289499812	0.594	0.351	0	3	ALDH3A2
0	1.49999130403288	0.41	0.181	0	3	LHPP
0	2.60378079080228	1	0.796	0	3	GLUL
0	1.36216838884875	0.35	0.162	0	3	GSTM3
0	0.918043431291106	0.585	0.403	0	3	BLVRB
0	0.767599032605952	0.694	0.528	0	3	CYP2C54
0	1.46708673303847	0.298	0.134	0	3	CFD
0	1.09401132754174	0.377	0.215	0	3	CD36
0	0.983935917129763	0.41	0.248	0	3	FITM1
0	1.55479667300332	0.267	0.11	0	3	GSTM2
0	0.732767890319067	0.594	0.437	0	3	CSAD
0	1.47415796927273	0.263	0.11	0	3	SERPINA7
0	0.804834488865469	0.513	0.362	0	3	CYP2C67
0	1.01998066184173	0.382	0.233	0	3	VNN1
0	0.716231738902437	0.503	0.364	0	3	CYP2C68
0	1.07196629593235	0.993	0.863	0	3	CYP3A11
0	0.612025182332625	0.603	0.48	0	3	NRN1
0	0.710226951845489	0.494	0.372	0	3	CYP4A14
0	1.09173762056406	0.988	0.866	0	3	CYP1A2
0	0.68783056166084	0.446	0.325	0	3	1810058I24RIK
0	1.086071542048	0.26	0.14	0	3	CYP2C40
0	0.573831971305052	0.728	0.61	0	3	AQP9
0	0.608500001080667	0.594	0.482	0	3	CES2E
0	0.815986231962794	0.322	0.211	0	3	AKR1C20
0	0.745080624858078	0.339	0.229	0	3	HPGD
0	0.863156218867878	0.308	0.2	0	3	CLDN2
0	0.907519765666261	0.266	0.159	0	3	ELOVL3
0	0.808124861325418	0.957	0.85	0	3	RGN
0	0.860075696482517	0.293	0.188	0	3	SLC16A10
0	0.551276392068495	0.671	0.568	0	3	CYP4A10
0	0.521347436276952	0.626	0.523	0	3	CYB5B
0	0.49512876060082	0.571	0.469	0	3	CYP27A1
0	0.5219711089192	0.695	0.593	0	3	CHPT1
0	0.70955730958504	0.95	0.849	0	3	PON1
0	0.630365893206474	0.903	0.805	0	3	UGT2B34
0	0.59220849266363	0.869	0.772	0	3	ANG
0	0.517595677821064	0.571	0.475	0	3	PDHA1
0	0.996101058739611	0.999	0.916	0	3	CYP2C29
0	0.794194927383466	0.989	0.906	0	3	CYP2C50
0	1.78640215546338	1	0.932	0	3	OAT
0	0.432548167441904	0.916	0.864	0	3	POR
0	0.358637149444763	0.847	0.795	0	3	UGT2B1
0	0.410322520836742	0.816	0.764	0	3	TTPA
0	0.812245392884711	0.997	0.948	0	3	SLCO1B2
0	0.419790232618016	0.913	0.865	0	3	HPD
0	0.728968268350463	0.988	0.94	0	3	ALDH1A1
0	0.574621892115764	0.978	0.935	0	3	GSTM1
0	0.329511342668626	0.855	0.818	0	3	HSD17B4
0	0.359855475016398	0.949	0.915	0	3	CDO1
0	0.979251363022335	0.999	0.966	0	3	MUP9
0	0.35700027264313	0.952	0.922	0	3	ITM2B
0	0.348947361390941	0.958	0.931	0	3	FMO5
0	0.353282325510327	0.963	0.937	0	3	SOD1
0	0.276166568389758	0.9	0.875	0	3	MTARC2
0	0.405969659033516	0.983	0.96	0	3	SORD
0	0.729375899952113	0.999	0.982	0	3	AKR1C6
0	0.88370192879639	1	0.985	0	3	MUP17
0	0.609774032482235	1	0.989	0	3	RNASE4
0	0.313430234175351	0.993	0.984	0	3	ADH1
0	0.272945545644042	0.997	0.99	0	3	CYP2D9
0	0.954619260843387	1	0.994	0	3	CYP2E1
0	0.643048271156731	1	0.995	0	3	CAR3
0	0.425139146354332	1	0.997	0	3	CYB5A
0	0.326829198334474	1	0.999	0	3	PHYH
0	0.374572821352394	1	1	0	3	MGST1
0	0.296052668306312	1	1	0	3	MUP11
9.15011762891227e-297	0.56111275385553	0.479	0.375	1.46365281592081e-292	3	ENTPD5
1.69477991975376e-288	0.41286116868721	0.697	0.625	2.71096995963811e-284	3	AKR1C14
3.12282261338377e-279	0.399678480453593	0.693	0.622	4.99526705236867e-275	3	ETNK2
2.33080004049446e-276	0.480733404161269	0.582	0.494	3.72834774477494e-272	3	GSTT1
7.71084868169122e-273	0.523698402115041	0.552	0.46	1.23342735512333e-268	3	ACOT1
3.34669528461738e-265	0.374299400038261	0.706	0.639	5.35337377727396e-261	3	DECR2
2.28122659721024e-262	0.428312944119251	0.624	0.542	3.6490500648975e-258	3	ALDH4A1
1.25961065487497e-261	0.42306624248995	0.639	0.56	2.014873203538e-257	3	4931406C07RIK
1.98299355369503e-256	0.331784582857322	0.785	0.738	3.17199648849057e-252	3	CHP1
4.36377834541535e-235	0.467623924709905	0.585	0.508	6.98029984132639e-231	3	TLCD4
3.03528068599263e-233	0.477474378269751	0.591	0.515	4.85523498531382e-229	3	GSTA3
1.35901022165719e-229	0.712098227214804	0.265	0.184	2.17387275056285e-225	3	SLC16A7
2.23836057358995e-219	0.419039736857166	0.579	0.499	3.58048157351449e-215	3	CMBL
1.14733353843431e-217	0.332105990714853	0.736	0.686	1.83527472807952e-213	3	CD81
1.24501439746905e-211	0.564783619508879	0.363	0.277	1.99152503019149e-207	3	HSPA1B
1.36018945007629e-209	0.482514282040412	0.483	0.397	2.17575904434204e-205	3	SERPINA6
8.88588026283424e-184	0.624811634211468	0.251	0.178	1.42138540684297e-179	3	CYP4A12A
6.3299571083602e-183	0.285050678339099	0.77	0.732	1.0125399390533e-178	3	ALDH6A1
3.3181825998103e-182	0.338396884078135	0.69	0.639	5.30776488665655e-178	3	PRDX6
1.2403706194417e-178	0.640844486132721	0.285	0.212	1.98409684285894e-174	3	SAA3
3.51741928592169e-176	0.477044766384023	0.492	0.419	5.62646388976033e-172	3	SPP2
1.96719354998065e-171	0.586713961129623	0.33	0.254	3.14672280254905e-167	3	CPOX
3.00875857849919e-170	0.263495115422378	0.828	0.807	4.81281022216731e-166	3	PAH
2.67547136915219e-169	0.543562011299157	0.351	0.275	4.27968400209584e-165	3	UGT2B35
3.47147182471727e-168	0.452953781533747	0.45	0.372	5.55296633081774e-164	3	BDH1
2.61335446417376e-159	0.307489564407192	0.696	0.651	4.18032180089235e-155	3	HIBADH
8.68229908977941e-152	0.271837472852114	0.765	0.735	1.38882056240111e-147	3	IDH1
4.09521505784379e-151	0.464783204579187	0.413	0.339	6.55070600652693e-147	3	PEX11A
6.69925562551311e-150	0.456772708019935	0.421	0.35	1.07161292985708e-145	3	FMO1
9.87833972743887e-145	0.387224275004112	0.565	0.504	1.58013922280112e-140	3	ACAA1A
1.0996738353695e-141	0.580439914172714	0.302	0.236	1.75903826705705e-137	3	FAM25C
2.37984530077406e-140	0.386424863696782	0.513	0.448	3.80680054311818e-136	3	GRINA
1.55708600653169e-137	0.459030602307422	0.408	0.339	2.49071477604809e-133	3	TST
7.81318985935096e-137	0.376897946753426	0.558	0.498	1.24979784990178e-132	3	ECI2
2.90818706502962e-132	0.32383971652077	0.648	0.601	4.65193602922139e-128	3	HSD17B12
5.87388693882812e-125	0.416306806907027	0.426	0.362	9.39586954734946e-121	3	RARRES1
5.80290413086509e-124	0.271026206471605	0.703	0.666	9.2823254477318e-120	3	GHR
1.24650565845986e-123	0.425235893904103	0.425	0.361	1.99391045127239e-119	3	AKR1A1
6.63741640421594e-118	0.372307036863205	0.478	0.416	1.06172112801838e-113	3	PCSK6
2.69813172856962e-115	0.371592687774355	0.462	0.401	4.31593151301996e-111	3	DHRS1
5.55817267578972e-112	0.538084292085912	0.253	0.197	8.89085301219324e-108	3	GPCPD1
1.49980839334081e-111	0.49001861895204	0.282	0.223	2.39909350598796e-107	3	IDH2
1.78146214991151e-103	0.464445323189308	0.285	0.228	2.84962685499845e-99	3	HSD17B10
1.94389157320421e-103	0.36036353914809	0.463	0.405	3.10944896049745e-99	3	HMGCL
1.29924748465568e-99	0.285056700889792	0.651	0.611	2.07827627645522e-95	3	NUDT7
2.49720326348637e-99	0.427482313891892	0.296	0.239	3.99452634027281e-95	3	PRDX3
3.97648981169615e-95	0.469618352167286	0.316	0.26	6.36079310278916e-91	3	TLCD2
5.163656346472e-88	0.445664416237697	0.292	0.238	8.2597846918166e-84	3	ABCG2
9.29181838268733e-85	0.36082522024243	0.43	0.377	1.48631926849466e-80	3	CREG1
7.95692768487957e-83	0.364196735790786	0.403	0.35	1.27279015247334e-78	3	FABP2
3.05112444335093e-81	0.403554655470973	0.338	0.287	4.88057865958415e-77	3	H1F2
4.86079482295303e-78	0.360931336234075	0.347	0.295	7.77532739879567e-74	3	ADHFE1
8.81668904555368e-76	0.252054768017104	0.635	0.601	1.41031757972677e-71	3	GSTZ1
1.58849567506665e-74	0.360690201010808	0.304	0.254	2.54095768183662e-70	3	ABCB4
6.10174631731592e-72	0.368346680578026	0.338	0.289	9.76035340917855e-68	3	GSTK1
1.07216310305225e-66	0.282747236618755	0.495	0.452	1.71503209964238e-62	3	ECI1
7.98484665142884e-64	0.466210713529245	0.295	0.253	1.27725607036256e-59	3	ALDH2
2.09453391951038e-63	0.348014049103039	0.268	0.224	3.3504164576488e-59	3	ANPEP
2.17634661703226e-61	0.252057803592509	0.593	0.561	3.48128404860481e-57	3	ARL6IP1
1.56586523715445e-58	0.298881856928092	0.409	0.365	2.50475803335226e-54	3	HADH
1.09298406346029e-56	0.265422305465074	0.486	0.447	1.74833730791107e-52	3	GDE1
5.43642957770499e-54	0.259827109396322	0.489	0.451	8.6961127524969e-50	3	C4BP
2.11063570376205e-53	0.282110714397353	0.471	0.434	3.37617287173778e-49	3	ATP11C
3.81267282505658e-52	0.275170120611707	0.467	0.429	6.09875145096051e-48	3	LONP2
6.61472906804996e-52	0.288712544153799	0.395	0.353	1.05809206172527e-47	3	AKR7A5
8.3543036641494e-52	0.266001824917969	0.558	0.528	1.33635441411734e-47	3	ACSM1
1.68658385414626e-49	0.394759817189563	0.251	0.213	2.69785953309236e-45	3	ABCC3
3.85040108529145e-49	0.305045030374315	0.323	0.284	6.1591015760322e-45	3	PAFAH2
2.27130168614027e-48	0.36588400507097	0.274	0.236	3.63317417714998e-44	3	SLC25A10
1.88086833970417e-47	0.26530589347066	0.44	0.404	3.0086369961908e-43	3	GABARAPL1
7.50010505074077e-46	0.30641288312122	0.43	0.395	1.19971680391649e-41	3	HSD17B11
1.32187336739138e-45	0.257051302152273	0.453	0.418	2.11446863847925e-41	3	LPIN2
2.27141905625282e-42	0.255248762811251	0.381	0.343	3.63336192238201e-38	3	ABAT
6.29848233176067e-42	0.31614859705979	0.331	0.295	1.00750523378844e-37	3	PID1
1.40231338234228e-39	0.263463611675811	0.419	0.386	2.24314048639471e-35	3	PNPLA2
1.14508689036988e-35	0.332673993649746	0.306	0.274	1.83168098983565e-31	3	TSKU
1.48644462924926e-35	0.323965069710821	0.325	0.294	2.37771682894711e-31	3	CHCHD10
1.99358209194714e-29	0.276621441030211	0.252	0.223	3.18893391427865e-25	3	ACOT3
6.0334990678736e-26	0.267091205782732	0.351	0.324	9.65118510897061e-22	3	BCKDHA
3.05395397925866e-25	0.259666379748853	0.306	0.279	4.88510478522215e-21	3	AGXT2
1.52573237655728e-18	0.250804430235711	0.328	0.306	2.44056150954102e-14	3	METTL26
0	2.19984873763468	1	0.592	0	4	IGFBP2
0	0.574340515923917	0.862	0.693	0	4	HSD17B13
0	0.578245503390134	0.508	0.365	0	4	HSD17B6
0	0.42275161566436	0.763	0.633	0	4	APOA4
0	0.635580552435528	0.97	0.846	0	4	CYP2F2
0	0.414626290028205	0.898	0.803	0	4	MUG2
0	0.289917172895288	0.92	0.862	0	4	RIDA
0	0.29273065270222	0.928	0.875	0	4	ALDOB
0	0.302392852839266	0.956	0.905	0	4	HSD11B1
0	0.370480907069121	1	1	0	4	ALB
0	0.409861197048095	1	1	0	4	SERPINA1E
3.01110545459169e-293	0.68460363261665	0.264	0.17	4.81656428516487e-289	4	SDS
5.68691917794671e-281	0.360998445156946	0.645	0.535	9.09679591704356e-277	4	UROC1
1.05400532699094e-246	0.398940483599723	0.653	0.561	1.6859869210547e-242	4	MUP20
1.50270235260937e-237	0.638678689742064	0.284	0.197	2.40372268323394e-233	4	HAL
1.72724321677905e-225	0.33097449694428	0.703	0.614	2.76289824955977e-221	4	TKFC
1.04495660555714e-204	0.30771909018964	0.676	0.582	1.6715125862492e-200	4	C9
8.65795926470376e-201	0.320331880831844	0.713	0.63	1.38492716398201e-196	4	ITIH3
2.28744876549685e-196	0.43296790045762	0.439	0.347	3.65900304528876e-192	4	ACLY
4.91530794479812e-196	0.391982166337068	0.49	0.397	7.86252658849908e-192	4	CXCL1
8.52618691292493e-184	0.522281913804469	0.284	0.206	1.36384885859147e-179	4	GLDC
1.28906095301312e-151	0.387248333261589	0.377	0.298	2.06198190043978e-147	4	UGT2B38
5.80796755002083e-144	0.250866262278376	0.711	0.639	9.29042489301332e-140	4	SELENBP2
9.05167821690088e-128	0.298025753386032	0.549	0.478	1.44790644757547e-123	4	MFSD2A
7.87297521101034e-126	0.252317304889242	0.638	0.567	1.25936111475321e-121	4	CYP2A12
1.80864702517084e-118	0.252779455780668	0.611	0.539	2.89311178146328e-114	4	APOM
4.7791659619204e-112	0.324922710705008	0.399	0.329	7.64475387268787e-108	4	LY6E
3.1319588131667e-105	0.420442879412142	0.263	0.205	5.00988131754145e-101	4	RDH16F2
7.241121904322e-66	0.337019078779999	0.258	0.212	1.15828985981535e-61	4	MUP21
3.45683484474629e-63	0.250468038303968	0.361	0.31	5.52955301765616e-59	4	AK4
1.4014520553786e-62	0.262079818005831	0.332	0.282	2.2417627077836e-58	4	HGFAC
1.86034627735357e-61	0.272017180959084	0.336	0.286	2.97580990525477e-57	4	ETNK1
1.44925788830522e-60	0.30794861067496	0.294	0.248	2.31823291813304e-56	4	FTCD
1.19518213897204e-57	0.250777703567653	0.331	0.283	1.91181334949968e-53	4	AFM
0	5.09098902398039	1	0.075	0	5	FAU
0	1.87537765387018	1	0.601	0	6	IGFBP2
0	0.300039325662065	0.824	0.695	0	6	CYP2A5
0	0.36349990742002	0.963	0.869	0	6	CYP3A11
0	0.321333395993008	0.951	0.872	0	6	CYP1A2
0	0.480370571103478	0.993	0.919	0	6	CYP2C29
0	0.301595056548454	0.928	0.855	0	6	RGN
0	0.401687348031705	0.98	0.908	0	6	CYP2C50
0	0.30818058383651	0.988	0.95	0	6	SLCO1B2
0	0.272867061378405	0.972	0.943	0	6	ALDH1A1
0	0.278166829528815	0.991	0.967	0	6	MUP9
0	0.383491472267085	0.998	0.985	0	6	MUP17
0	0.252579802750567	0.998	0.989	0	6	RNASE4
0	0.463642289619551	1	0.994	0	6	CYP2E1
0	0.311266583014803	0.999	0.995	0	6	CAR3
0	0.402969861425301	1	1	0	6	MUP11
3.17172870442641e-273	0.268971991633913	0.918	0.854	5.07349723560048e-269	6	PON1
1.15615603411302e-225	0.442139338210525	0.559	0.443	1.84938719216718e-221	6	CSAD
2.60774028126339e-208	0.353717280976655	0.643	0.535	4.17134135390891e-204	6	CYP2C54
6.94671358120797e-190	0.397096579370826	0.474	0.366	1.11119630445003e-185	6	ALDH3A2
1.74348869650477e-172	0.301318656359375	0.607	0.502	2.78888451892903e-168	6	CYP2C37
1.00272716666665e-148	0.277554424989593	0.701	0.615	1.60396237579997e-144	6	AQP9
2.35628987615412e-133	0.251370599500441	0.586	0.49	3.76912128589613e-129	6	GULO
1.20716849452671e-129	0.288547369264293	0.541	0.451	1.93098672384493e-125	6	LECT2
9.61689711758432e-119	0.262269177604233	0.673	0.597	1.53831886292879e-114	6	CHPT1
5.96306401770614e-118	0.294343295549027	0.555	0.473	9.53851720272274e-114	6	CYP27A1
2.07761115407711e-98	0.349080508368022	0.451	0.378	3.32334680206175e-94	6	CYP4A14
7.573541008946e-88	0.298319773577201	0.442	0.372	1.211463619791e-83	6	CYP2C68
2.17002035294999e-87	0.329813003041603	0.433	0.363	3.4711645565788e-83	6	RARRES1
2.82955026918881e-85	0.30891234694083	0.44	0.371	4.52614861059443e-81	6	CYP2C67
7.49635463184944e-79	0.349351829856107	0.321	0.258	1.19911688691064e-74	6	FITM1
1.07090166007333e-77	0.274750693406399	0.538	0.474	1.7130142954533e-73	6	CYP8B1
9.26732500592083e-73	0.380451510834353	0.286	0.229	1.4824013079471e-68	6	MUP18
2.15776785705268e-70	0.361955575459866	0.3	0.242	3.45156546414146e-66	6	VNN1
3.2218112168026e-46	0.346965494120109	0.25	0.207	5.15360922239744e-42	6	CLDN2
2.21011925228976e-44	0.308107968874199	0.308	0.262	3.5353067559627e-40	6	TLCD2
1.5313927293119e-36	0.303316995544797	0.253	0.214	2.44961580980732e-32	6	ABCC3
2.34342964337901e-36	0.271608348487343	0.257	0.218	3.74855005754906e-32	6	AKR1C20
1.55358731994249e-33	0.264052593702474	0.269	0.23	2.48511827698e-29	6	HSD17B10
0	4.15907498454829	1	0.208	0	7	CRLS1
0	5.78270654642346	1	0.039	0	8	UBE2M
0	6.55736089343188	0.999	0.022	0	9	MARCHF6
0	4.53664890636935	0.937	0.131	0	10	RPLP2
0	3.74398069514653	0.258	0.021	0	10	RPLP2-PS1
1.54085123493557e-13	0.297769620241095	0.386	0.359	2.46474563540294e-09	10	RPS12
0	6.2200706258312	0.74	0.022	0	11	RSAD2
0	5.53039530792722	0.263	0.011	0	11	CMPK2
4.38576940828528e-103	0.456825411200549	0.649	0.579	7.01547674549313e-99	11	IIGP1
1.77734095553563e-66	0.489609513636318	0.318	0.254	2.8430345924748e-62	11	IRGM1
9.7420846507903e-19	0.287099550131389	0.256	0.224	1.55834386074042e-14	11	CLEC2D
0	7.95227884749563	0.98	0.008	0	12	GM45753
0	9.27156324307069	1	0.004	0	13	LARP4
0	9.07836964833168	1	0.004	0	14	PSME2
0	8.97231207372009	1	0.004	0	15	RNF125
0	3.9137673100466	0.72	0.171	0	16	SPP1
0	3.81319209242579	0.618	0.131	0	16	GSN
0	2.75981190737469	0.592	0.229	0	16	CD74
0	2.14379147138721	0.704	0.385	0	16	TMSB4X
0	2.66615064886581	0.408	0.132	0	16	H2-AB1
0	3.11748397600951	0.316	0.064	0	16	VIM
0	3.663232676835	0.279	0.036	0	16	MGP
0	2.37117864624334	0.27	0.084	0	16	SERPINH1
0	1.68213987606974	0.332	0.147	0	16	TIMP3
0	0.332868162544997	1	1	0	16	ALB
0	0.269491579099591	1	1	0	16	HPX
0	0.391050690218123	1	1	0	16	SERPINA1E
1.36830048977223e-255	0.476791828945525	0.944	0.855	2.18873346343965e-251	16	CYP2F2
2.26275353089533e-245	0.633470903480174	0.828	0.705	3.61950054802017e-241	16	HSD17B13
6.5011461774397e-234	0.679849060363022	0.778	0.642	1.03992334254326e-229	16	APOA4
1.11119284493889e-227	1.33167748508608	0.534	0.363	1.77746407476425e-223	16	CST3
6.05018955232997e-227	1.48580673496242	0.334	0.172	9.67788320790702e-223	16	BGN
2.27503438450763e-164	1.09759799608987	0.454	0.302	3.6391450014584e-160	16	UGT2B38
7.02697631279492e-146	0.73710226912814	0.654	0.541	1.12403513099468e-141	16	TXNIP
8.11536068178975e-131	0.903614123150625	0.554	0.434	1.29813309465909e-126	16	DCN
6.84910385150679e-122	1.14959946426583	0.307	0.186	1.09558265208703e-117	16	ANXA5
3.23801015347906e-121	0.740226706135069	0.508	0.375	5.1795210415051e-117	16	HSD17B6
2.52451021972583e-109	0.289122041840409	0.996	0.992	4.03820654747345e-105	16	CLU
2.4207970343568e-103	0.8016068700782	0.454	0.333	3.87230693615714e-99	16	LY6E
3.02868478504456e-101	0.697052585688333	0.658	0.581	4.84468418215727e-97	16	ACTB
7.15644782210253e-101	0.517659861747092	0.725	0.656	1.14474539362352e-96	16	S100A10
1.37540231609782e-99	0.674783811303304	0.647	0.567	2.20009354483007e-95	16	MUP20
2.83275704964701e-80	0.911244733494485	0.314	0.213	4.53127817661536e-76	16	TNS1
1.83636154599577e-78	0.339774737883107	0.901	0.879	2.93744392897483e-74	16	ALDOB
4.50527250177889e-76	0.267096645371784	0.929	0.909	7.20663389384551e-72	16	HSD11B1
3.75381554331938e-62	0.885493596289378	0.31	0.222	6.00460334309367e-58	16	TSC22D3
4.75800865853393e-62	0.590223560872827	0.616	0.546	7.61091065019087e-58	16	PTMA
6.04956664750459e-57	0.604213382813513	0.535	0.462	9.67688680934834e-53	16	CXCL12
5.74142521824618e-54	0.812060103727805	0.351	0.266	9.18398377910659e-50	16	KRT8
2.39133259055878e-37	0.633772836444596	0.276	0.207	3.82517561185783e-33	16	EGR1
1.74152113529486e-36	0.366350729056528	0.659	0.621	2.78573720801766e-32	16	TKFC
1.23818505370341e-34	0.68000686681902	0.403	0.341	1.98060081190398e-30	16	HBB-BS
8.95760634050556e-29	0.385623715666731	0.568	0.52	1.43285871022727e-24	16	ATP1A1
3.39754771724413e-27	0.38581765069009	0.6	0.568	5.43471732850371e-23	16	PFN1
5.15751512720597e-26	0.448152935918179	0.411	0.354	8.24996119747867e-22	16	ACLY
4.89342793276987e-25	0.574199788958066	0.267	0.211	7.82752732125868e-21	16	GLDC
8.49664872293309e-21	0.480731053786746	0.339	0.289	1.35912392972038e-16	16	RTN4
4.21972968176806e-19	0.462256619094766	0.312	0.263	6.74987959895618e-15	16	MYL12A
5.88273803706984e-18	0.458983840329304	0.299	0.253	9.41002776409691e-14	16	GNAI2
8.41330690137838e-15	0.25713386333865	0.711	0.713	1.34579257194449e-10	16	RPS21
2.35682533092786e-13	0.251774136128506	0.567	0.544	3.7699777993522e-09	16	UROC1
1.64616115171797e-08	0.366964846777485	0.324	0.297	0.000263319937828807	16	CXADR
3.51816250722983e-08	0.455260152160957	0.4	0.383	0.000562765274656484	16	RPS27
7.17096105333323e-08	0.3571970323029	0.322	0.3	0.00114706693009118	16	TGM2
1.26736004622877e-07	0.488570549443857	0.38	0.36	0.00202726912994754	16	RPS12
9.51278726423597e-07	0.372464329225077	0.299	0.275	0.0152166545078719	16	RPL3
8.36866664969959e-05	0.256953422369647	0.51	0.514	1	16	RPSA
0.000803554855950747	0.309819008699946	0.299	0.285	1	16	MBNL1
